# A scalable culturing system for the marine annelid *Platynereis dumerilii*

**DOI:** 10.1101/714238

**Authors:** Emily Kuehn, Alexander W. Stockinger, Jerome Girard, Florian Raible, B. Duygu Özpolat

## Abstract

*Platynereis dumerilii* is a marine segmented worm (annelid) with externally fertilized embryos and it can be cultured for the full life cycle in the laboratory. The accessibility of embryos and larvae combined with the breadth of the established molecular and functional techniques has made *P. dumerilii* an attractive model for studying development, cell lineages, cell type evolution, reproduction, regeneration, the nervous system, and behavior. Traditionally, these worms have been kept in rooms dedicated for their culture. This allows for the regulation of temperature and light cycles, which is critical to synchronizing sexual maturation. However, regulating the conditions of a whole room present limitations, especially if experiments require being able to change culturing conditions. Here we present scalable and flexible culture methods that provide ability to control the environmental conditions, and have a multi-purpose culture space. We provide a closed setup shelving design with proper light conditions necessary for *P. dumerilii* to mature. We also implemented a standardized method of feeding *P. dumerilii* cultures with powdered spirulina which relieves the ambiguity associated with using frozen spinach, and helps standardize nutrition conditions across experiments and across different labs. By using these methods, we were able to raise mature *P. dumerilii*, capable of spawning and producing viable embryos for experimentation and replenishing culture populations. These methods will allow for the further accessibility of *P. dumerilii* as a model system, and they can be adapted for other aquatic organisms.
