## Supplementary File 1 for "A scalable culturing system for the marine annelid *Platynereis dumerilii*"

### Sheet: materials
CULTURING BOXES and DISHES
	Sterilite Boxes
Container	Dimensions	Material Type	Catalog Number	brand	supplier	Volume of sea water/box	Amount of food/box/feeding	Number of worms/low density box	Number of worms/HIGH density box
Large box	35.6cm x 27.9cm x 8.3cm	polypropylene and polyethylene. PP 5. http://www.sterilite.com/general_info.html	1963 - Large Clip Box	Sterilite	Amazon	1.5L	40mL	not tested	approx. 300
Small box	27.9cm x 16.8cm x 7cm		1961 - Small Clip Box	Sterilite	Amazon	500mL	20mL	30
Mini box	16.8cm x 12.7cm x 7cm		1969 - Mini Clip Box	Sterilite	Amazon	250mL	10mL	not tested
Glass Crystallizing Dish with Spout	90mm diameter, Height: 1.9 inch (48 mm).	Borosilicate Glass	6170-22LC	SEOH	Amazon	various, these dishes are useful for pairing mature worms and keeping fertilized eggs until use.
FOOD
	Amount used	catalog number	brand	supplier	Product Link
Juvenile Platynereis food mix
Sera Micron	0.3g/L	00720 41678	sera	Amazon	https://www.sera.de/us/product/sera-micron-growth-food/
Spirulina	1.0g/L		Micro Ingredients	Amazon	https://microingredients.com/products/organic-spirulina-powder
WATER FILTERING PARTS
Filter Flask Setup
	name	volume	catalog number	brand	supplier
top funnel	Pyrex 33971-1L Borosilicate Glass Graduated Filtration Funnel for 47mm Microfiltration Glass Apparatus	1L	33971-1L	Pyrex	Fisher Scientific
clamp	spring clamp, 47mm, aluminum	N/A	xx1004703	Millipore
collection flask	Fisherbrand reusable Heavy-wall filter flasks	4L	FB-300-4000	Fisherbrand	Fisher Scientific
glass filter funnel stem	vacuum filtration assembly funnel stem	N/A	Z290688	Sigma	Sigma	https://www.sigmaaldrich.com/catalog/product/sigma/z290688?lang=en&region=US
Filter adapters	FILTER ADAPTER SET OF 7 1PK	N/A	05-888-107	Fisherbrand	Fisher Scientific
filter paper	GE Healthcare Whatman™ Qualitative Filter Paper: Grade 2 Circles	N/A	1002055	GE Healthcare
nitrocellulose membrane	MF-Millipore™ Membrane Filter, Triton®-free, 0.22 µm pore size	N/A	GSTF04700	Millipore
SHELVING SETUP PARTS
LIGHTS	Size	Notes	catalog number	brand	supplier	Quantity	Product Link	Alternatives
LED Aquarium Light, 25 Watts	Size 37 to 45 Inches (choose size according to shelf length)	To provide "sun light" during the day		Nicrew	Amazon	6	https://www.amazon.com/gp/product/B06XYKD67V/ref=ox_sc_act_title_1?smid=A33ZKFW4KOEZQ4&psc=1
LED Strips for the Moon		To provide "moon light" during the night		seller: 21ledusa	Ebay	6	https://www.ebay.com/itm/Aquarium-LED-BLUE-MOON-Light-6-LEDs-Strip-30-Lumens-Power-Nano-cube-fish-Lunar-/281368921154
Clear heat shrink tubes
Electronic grade silicone
Mini Dimmer 4A - HitLights Ctr-Dcmdim1-Bk Led Strip Light Dial Dimmer		For dimming the moon and sun lights as needed	B00RBXPDQU	HitLights	Amazon	12	https://www.amazon.com/gp/product/B00RBXPDQU/ref=oh_aui_detailpage_o04_s00?ie=UTF8&psc=1
DC Plug Power Adapter Extension Cable, 18AWG Heavy Duty Cord for 12V, 24V	6ft 2.1mm x 5.5mm	Extension cords for the moon and sun lights	B079P842DK	Hanvex	Amazon	12	https://www.amazon.com/Hanvex-HDCX6T-Adapter-Extension-Wireless/dp/B079P842DK/ref=sr_1_fkmr0_4?ie=UTF8&qid=1539726996&sr=8-4-fkmr0&keywords=Hanvex+HDX6+6ft+2.1mm+x+5.5mm+DC+Plug+Power+Adapter+Extension+Cable%2C+18AWG+Heavy+Duty+Cord+for+12V%2C+24V+LED+Strip
9 Outlet Waber Industrial Power Strip, 15ft Cord with 5-15P Plug (UL17CB-15)	9 Outlet, 15ft Cord	Placed into the PVC box (a maximum of 5 strips of nine fit into the box), for plugging in the lights, air pumps, and the timer	B001PD4WLO	Tripp Lite	Amazon	5	https://www.amazon.com/gp/product/B001PD4WLO/ref=oh_aui_detailpage_o08_s00?ie=UTF8&psc=1
Black out curtains	42W x 63L inch	For covering the shelving setup, to eliminate outside light.	B01MU1CMSD	Deconovo	Amazon	4 drapes	https://www.amazon.com/gp/product/B01N4ELMLP/ref=oh_aui_detailpage_o02_s00?ie=UTF8&psc=1
Hook and Loop (Velcro) Self Adhesive Tape Roll	3/4 inch/2cm in width	To be sewn on the curtains (see Figure 4).	B073WTNS32	AIEX Store	Amazon	1 roll	https://www.amazon.com/gp/product/B073WTNS32/ref=oh_aui_detailpage_o01_s00?ie=UTF8&psc=1
LIGHT CONTROL	Size	Notes	catalog number	brand	supplier	Quantity	Product Link
Timer - NSI DG280A MULTIVOLT 20A 2 CH DUTY CYCLE & SKIP	SKU: 1403035; MODEL: DG280A	Do not get the D280A-24 (it is for a 24 volt circuit). Also, 2 separate circuits are required for sun and moon, which are present in the model DG280A.	DG280A	NSI Industries	MRO Supply	1	https://www.mrosupply.com/automation/counters-meters-timers/timers/1403035_dg280a_nsi-industries/?utm_source=google&utm_medium=cpc&utm_campaign=PLA&gclid=CjwKCAjwgvfOBRB7EiwAeP7ehmDBj2MnHNpisADTneJfjen5xvJTp_3EgTp_pW8XfdUTEu4qeavSuhoC4rUQAvD_BwE
Coleman Cable 09716 14/3 SJTW Power Tool Replacement Cord	6 Feet, Heavy Duty, RATINGS: 15 amps, 1875 watts, 125 volts	Needed for the timer, an electrician will need to wire it.	97168808	Coleman	Amazon	1	https://www.amazon.com/gp/product/B001OOMN88
Electrical box	Height: 20 in.; Width: 16 in.; Depth: 8.01 in.	Holds the timer, and electrical strips	AM2068RT	AM Series JIC Sizes	Allied Moulded	1	http://www.alliedmoulded.com/catalog/industrial-enclosures-and-accessories/nonmetallic-enclosures/16x14-to-20x16-fiberglass-jic-enclosures/am2068rt/
Back panel for the box	Height: 18.44 in.; Width: 14.44 in.; Depth: 0.25 in.	fiberglass, back panel for the electrical box	PF206	AM Series JIC Sizes	Allied Moulded	1	http://www.alliedmoulded.com/catalog/industrial-enclosures-and-accessories/nonmetallic-enclosure-accessories/back-panels-fiberglass/pf206/
Wireless light meter		Note that you will need Monnit system installed in your institution, which adds extra costs.	MNS-9-W2-LS-LM	Monnit	Monnit	1	https://www.monnit.com/Products/Wireless-Sensors/AA/Wireless-Light-Meters	https://www.amazon.com/Dr-Meter-LX1330B-Digital-Illuminance-Light/dp/B005A0ETXY/ref=pd_sbs_421_2?_encoding=UTF8&psc=1&refRID=SYQPWXZAGSMVGE76ENBJ	https://www.amazon.com/dp/B00TJI99MO/ref=sspa_dk_detail_2?psc=1
4 outlet plug piece parts:		Will need the help of an electrician to put the pieces below together.
Outlet opening plate	Nylon, 1 x 5.62 x 0.3 in		TPJ82WCC10	Pass and Seymour	Amazon	1	https://www.amazon.com/Pass-Seymour-TPJ82WCC10-Double-Opening/dp/B0044UN4EG/ref=sr_1_10?keywords=white+double+duplex+outlet+cover&qid=1556313390&s=gateway&sr=8-10
Flexible Conduit	Plastic, 6.5 x 6.5 x 2.3 inches	Southwire 55094221 25-Feet Ultratite-Type NM 1/2-Inch Non-Metallic Liquid Tight Flexible Conduit Gray	part no: 55094221		Amazon	1	https://www.amazon.com/dp/B000BQ7R0O/ref=cm_sw_r_em_api_i_c_hDjXCbJ3097PZ
1/2" liquid tight connectors	5 pack, only need 2	Sealproof 1/2-Inch Non-metallic Liquid Tight Straight Electrical Conduit Connector Fitting, UL Listed, 1/2" Dia, 5-Pack	B0756MCT9P	American Synergy	Amazon	1	https://www.amazon.com/dp/B0756MCT9P/ref=cm_sw_r_em_api_i_c_uEjXCb2P8THAB
1/2" liquid tight	only need about 2 feet	Sealproof Power Whip Assembly, 1/2-Inch x 6 Ft Nonmetallic Liquid Tight Flexible Electrical Conduit and 10 Gauge Wire Single Phase Preassembled A/C Hook-up Whip Kit, 1/2	B0756N989G	American Synergy	Amazon	1	https://www.amazon.com/dp/B0756N989G/ref=sspa_dk_detail_4?psc=1&pd_rd_i=B0756N989G&pd_rd_w=Rr2dy&pf_rd_p=46cdcfa7-b302-4268-b799-8f7d8cb5008b&pd_rd_wg=DyCnm&pf_rd_r=8JAXRF1Y309XGE85R2SP&pd_rd_r=389e9bc9-691c-11e9-94bd-393e388bbf8d
Black outlet - Commercial Grade		Leviton BR15-E 15-Amp, 125-Volt, Narrow Body Duplex Receptacle, Straight Blade, Commercial Grade, Self Grounding, Black	B000U3DXTM, part no: BR15-E	Leviton	Amazon	1	https://www.amazon.com/Leviton-125-Volt-Receptacle-Commercial-Grounding/dp/B000U3DXTM/ref=sr_1_13?keywords=black+commercial+grade+outlet&qid=1556389034&s=gateway&sr=8-13
2 gang PVC hub-less PVC box		PVC E9802 (E044010) 2 Gang Box No Hubs F Series	B007Q1HPQS, item no: PVC E9802 (E044010)		Amazon	1	https://www.amazon.com/dp/B007Q1HPQS/ref=cm_sw_r_em_api_i_c_YvjXCbHMP356B
White Outlet - Commercial Grade		Eaton BR15W-SP-L 15-Amp, 125-Volt Commercial Grade Back and Side Wire Duplex Receptacle, White	B000KKNNPY, part no: BR15W	Eaton	Amazon	1	https://www.amazon.com/dp/B000KKNNPY/ref=cm_sw_r_em_api_i_c_WzjXCb7X5XD9D
TEMPERATURE MONITOR AND CONTROL	Size	Notes	catalog number	brand	supplier	Quantity	Product Link
Wireless temperature monitor		Note that you will need Monnit system installed in your institution, which adds extra costs.	MNS-9-IN-TS-ST	Monnit	Monnit	1	https://www.monnit.com/Product/MNS-9-IN-TS-ST
Digital Refrigerator Thermometer SUPLONG IPX3 Waterproof Freezer Room Thermometer With Hook,		For manual temperature monitoring. Keep on the shelf.	B071XT85VB		Amazon	1	https://www.amazon.com/gp/product/B071XT85VB/ref=oh_aui_detailpage_o01_s04?ie=UTF8&psc=1
Portable A/C	-4°F to 122°F(20°C to 50°C).		WPPH08CR8N	Arctic King	Walmart	1
AIR PUMPS FOR HIGH DENSITY BOXES
Standard airline tubing (penn-Plax)			ST25	Penn-Plax
Whisper Aquarium Air Pump			77846	Tetra			http://www.tetra-fish.com/products/aeration/whisper-aquarium-air-pump.aspx
SHELVING UNIT
Plastic Shelving Unit 48"Wx24"Dx74"H Solid Shelf			T97188127		Global Industrial	1	https://www.globalindustrial.com/p/storage/wire-shelving/plastic/plastic-shelving-unit-48-wx24-dx74-h-solid-shelf
Nexel S2448SP Solid Plastic Shelf 48"W x 24"D with Clips		Additional shelves	T97188129		Global Industrial	3	https://www.globalindustrial.com/p/storage/wire-shelving/plastic/solid-plastic-shelf-48-wx24-d-with-clips
Nexel - 5 inch Swivel Stem Casters CA5SB; (2) W/Brakes; Polyurethane Set of (4) W/Bumper			T9A798813		Global Industrial	1	https://www.globalindustrial.com/p/storage/wire-shelving/accessories/nexel-5-stem-casters-2-w-brakes-polyurethane-set-of-4-w-bumper-1200-lb-capacity
Rubber Mallet		Very useful for putting the shelf together, do not skimp on it	T9A502581		Global Industrial	1	https://www.globalindustrial.com/p/storage/shelving/accessories/rubber-mallet
MISCELLANEOUS
Chemicals	Details	Catalog #	Brand
Penicillin Streptomycin	10,000 units/mL penicillin; 10,000 ug/mL streptomycin Used at a 1:1000 dilution in larval cultures	15140-122	Gibco
Nylon mesh (for making sieves)	Nylon Mesh 85 Micron, 49% open Area 1/4 YARD	U-CMN-85-A	Component Supply Company Inc, Fort Mead, IL
SEA WATER
In our experience, for one highly utilized shelving unit (about 65 small and 6 large boxes) and one large 18°C incubator (3 small and 7 large boxes), approximately 60 L NFSW is needed per water change every two weeks. An additional 20 L per two weeks for other procedures including preparing food, dejellying embryos, keeping sexually mature worms and culturing larvae is also needed.
